# Identifying mutant-specific multi-drug combinations using Comparative Network Reconstruction

**DOI:** 10.1101/2020.12.17.423240

**Authors:** Evert Bosdriesz, João M. Fernandes Neto, Anja Sieber, René Bernards, Nils Blüthgen, Lodewyk F.A. Wessels

## Abstract

Inhibition of aberrant signaling with target inhibitors is an important treatment strategy in cancer, but unfortunately responses are often short-lived. Multi-drug combinations have the potential to mitigate this, but to avoid toxicity such combinations must be selective and the dosage of the individual drugs should be as low as possible. Since the search space of multi-drug combinations is enormous, an efficient approach to identify the most promising drug combinations and dosages is needed.

Here, we present a pipeline to prioritize promising multi-drug combinations. We performed a limited set of drug perturbations in an isogenic cell line pair with and without an activating PI3K mutation, and recorded their signaling states and cell viability. We used these data to reconstruct mutant specific signaling networks and map the short term signaling response to longer term changes in cell viability. The resulting models then allowed us to predict the effect of unseen multi-drug combinations, at arbitrary drug-concentrations, on cell viability. Our initial aim was to find combinations that selectively reduce the viability of the PI3K mutant cells, but our models indicated that such combinations do not exist for this cell line pair. However, we were able to validate 25 of the 30 low-dose multi-drug combinations that we predicted to be anti-selective. Our pipeline thus enables a powerful strategy to rapidly map the efficacy and possible selectivity of drug combinations, hence significantly speeding up the pace at which we can explore the vast space of combination therapies.
