## Supplementary material for "Identifying mutant-specific multi-drug combinations using Comparative Network Reconstruction": Table S1

Epitope	FGFRi 0.1uM	IGF1Ri 3uM	IGF1Ri 10uM	EGFRi 0.3uM	EGFRi 1uM	RAFi 1uM	MEKi 0.002uM	MEKi 0.02uM	ERKi 0.02uM	ERKi 0.4uM	GSK3i 2uM	GSK3i 5uM	PI3Ki 1uM	PI3Ki 2uM	AKTi 1uM	AKTi 5uM	mTORi 0.01uM	mTORi 0.3uM	EGFRi 0.3uM + IGF1Ri 3uM	EGFRi 0.3uM + MEKi 0.002uM	EGFRi 0.3uM + ERKi 0.02uM	MEKi 0.002uM + ERKi 0.02uM	IGF1Ri 3uM + AKTi 1uM	IGF1Ri 3uM + mTORi 0.01 uM	PI3Ki 1uM + mTORi 0.01uM	AKTi 1uM + mTORi 0.01uM	EGFRi 0.3uM + PI3Ki 1uM	EGFRi 0.3uM + AKTi 1uM	EGFRi 0.3uM + mTORi 0.01uM	MEKi 0.002uM + PI3Ki 1uM	ERKi 0.02uM + PI3Ki 1uM	ERKi 0.02uM + AKTi 1uM
EGFR	-0.29821914849512726	-0.5679197130685901	-0.49681031538740944	-0.4316131048984224	-0.6786735434711447	0.04578639402120526	-0.020717507994291083	-0.03861368528391982	0.3514928036527477	0.10452588343676117	0.2609976774700639	-0.054178930441923866	-0.6428166288029868	-0.9066181394739296	-0.19526282705001047	-0.5566486048888212	-0.2334304181187397	-0.9115447380835997	-1.6807678883719235	-0.9263393566241794	-0.9226955852982633	-0.10659703016868294	-0.3779238583995186	-0.4632915957636623	-0.6085367865409351	-0.37082063379550545	-1.752496191721384	-0.8916883614595164	-1.2961178970616407	-0.42461576228044945	-0.10988316879729094	0.01969853996323223
MEK1	-0.04482323494346634	-0.4254900793973469	-0.3091960792400332	-1.1184040881008381	-1.3481642803259772	-0.7252330056145235	-0.09414807770777504	-0.3863815216944261	0.6395576944483703	0.4397203822844949	0.32230152398956813	-0.010874702553979737	-0.40964757277273056	-0.4959526163057897	0.05302797661668664	-0.08785495935287711	-0.004418137717603243	-0.3047840077035624	-2.1765641271638287	-1.4627353485622472	-1.1819253936845033	0.11331282311812742	-0.40106556745153915	-0.3054946206759625	-0.29416012483031917	-0.003230024261840932	-2.272530299864529	-0.7811037892490029	-1.2991176262144817	-0.21255037769575236	0.5600800372079535	0.7237675889126252
ERK1	-0.06998536187011631	-0.5194275113283058	-0.5492257033697272	-1.7486200393654656	-2.1818417786799142	-1.3425930431438542	-0.4100193582870645	-1.960684523296419	-0.42537528864356816	-1.345586096977667	0.2205487521769395	-0.15204853831340442	-0.5282930669036513	-0.814006437365974	-0.019395376973124413	-0.2617291174125894	-0.11591694969811171	-0.5551347370142541	-2.9763601781430395	-2.0922770083498614	-1.9855937486581678	-1.2191843765994794	-0.7469961708408311	-0.5422491551278623	-0.562833534834251	-0.25907710372299186	-2.9294310956747927	-1.3819767703394166	-1.9590562647840708	-0.9265017646361209	-0.8410741459675865	-0.6265047467570024
GSK3	-0.10651543838708499	-0.5428710181284929	-0.6140798015245775	-0.2689575098193387	-0.5718773030396141	-0.15553748197445588	-0.03219278672254234	-0.30069534405771026	0.3621950046698318	-0.009067944557008495	0.309594308066424	0.015939194736694702	-0.700499951730577	-1.0547851160151256	-0.08843295657952922	-0.4463464209557552	-0.02564712961158387	-0.9171558852043576	-1.4359077454532165	-0.6248956853391053	-0.5908782649696703	-0.13144664633237313	-0.37940732007175104	-0.537996410363837	-0.6130796662742019	-0.3358099448060898	-1.8329231557799541	-0.7219503693862647	-0.9946742257765662	-0.5074372414794025	-0.05997826450818125	0.08697262213550533
CREB1	0.015792942332100244	-0.26814659822202697	-0.31905599007915947	-0.11196727029207046	-0.1455193447100983	0.027851163942684578	0.0819175135350347	-0.07268882904768513	0.18872531674241413	-0.14283240358853755	0.3577107079144997	0.04807309953903268	-0.36192285227116566	-0.5250716846581919	0.03291049944994464	-0.17873088450009353	-0.023928639402835683	-0.547919444501697	-0.764103548580447	-0.19463315038948056	-0.2290982266209506	-0.21075784290185953	-0.1862362540658439	-0.35504891170290337	-0.3617273806887587	-0.07833529483320228	-1.0597400444472935	-0.16960959223463706	-0.4163782952009321	-0.20557857479274716	-0.09081702663743534	0.16238371034144672
Akt1	0.15404170023847596	-0.16517909510276557	-0.36281988631677475	-0.03936836582743397	-0.15778548941376863	0.16826173797341165	0.3812730683169745	0.09019689527439911	0.49365897700854033	-0.01828238801748525	0.5933884625233106	0.025712397273927975	-0.4938796093158587	-0.6833376397977736	0.1618666201905353	-0.3848543979596895	-0.08571803424989062	-0.8228687745071224	-1.1465830117010893	-0.09856260714358214	-0.13479953828514166	-0.27822011995992374	-0.41493006186512793	-0.6760152165431546	-0.8765980707206604	-0.3757751040488276	-1.7761357739859254	-0.3287444918072586	-0.32264797486528546	-0.34388261690338334	-0.27486793898820283	0.23273910700143272
BioAkt	-0.20184126503035488	-3.0469450025010825	-4.10586685103781	-1.4722751543252335	-2.8445922895080105	0.7817230567100129	0.345444055911719	0.6840017381732945	0.8614403347637021	0.6535409030571974	-0.010394223351416121	-0.44005689674771775	-4.846778280254204	-7.534004412111132	-7.852861374620442	-8.08829521708987	-1.4362525528533656	-8.352653803871046	-7.007467213695934	-1.7359218204649536	-1.8107622949309732	0.39219679577662103	-7.534004412111132	-6.020288540509467	-5.35768163947067	-5.816935946605145	-6.541986147772606	-7.6964745046072505	-3.3418465332832863	-4.4049453228851645	-3.8712081455191822	-6.813288169590001
PRAS40	-0.15561484794361607	-0.9335742328654651	-0.7450732398156945	-0.20641006871487708	-0.2614449107477502	-0.05434434766157657	-0.19905174785676907	0.034609427609621816	0.12129966354967407	0.11828571979514102	0.14366511500098614	0.0037853783728208595	-1.1235121986456185	-2.0410548423224504	-0.7484507239979449	-1.0814662446415149	-0.3109280326337566	-1.7442270166624285	-2.8128589184769983	-0.3186234876030191	-0.2025097357330603	-0.004646948519644974	-1.1565320597423863	-1.1403158476115378	-1.1267847163483342	-1.5550676364149671	-2.3441321930500165	-1.1897191352935383	-0.8773511186771747	-0.5772207786535174	-0.507318765423361	-0.7364645148548267
P70S6K	-0.010601946796160487	-0.5379478133564874	-0.6697521746660701	-0.15381293100326457	-0.2036100434269666	0.08627903867192495	0.1790216188693281	0.006938822414461929	0.3128072492290552	-0.01956647300536133	0.2524467152330823	-0.09852883731492701	-1.0681701286002476	-1.4013963685832473	-0.18392128307091163	-0.7024417198167578	-0.4941546962719918	-1.5889195584109754	-1.3358052904728337	-0.3688925003392178	-0.35430553449283275	-0.10752864855212886	-0.7523154578298321	-1.185098987467389	-1.3672385206323714	-0.6095930713409987	-2.2312769326427473	-0.5408024430120747	-0.8693805376227854	-0.5865870930823386	-0.5536501051517603	-0.10995592990635214
RS6	-0.17081062752141382	-0.586841816230084	-0.6979041205231412	0.09976721189432958	-0.12309520633356369	0.021610990092190457	-0.10606644533562375	0.009533609542840915	0.023487030535016586	-0.22575150878797992	0.26769920300589867	0.0204673840399768	-0.6637315661132366	-1.301487877022414	-0.12779748757779205	-0.4733992554350368	-0.32503411009667843	-1.390874870099864	-1.2581841263494407	-0.37460648095511545	-0.27406839499255525	-0.3468828242235133	-0.5003394561224523	-0.6673523458634346	-0.8396138421642826	-0.2897759654836751	-1.500111421274197	-0.15957455814180477	-0.7427132282231912	-0.24535038435856418	-0.2399909352755486	0.03291212778763629
