## Supplementary material for "Identifying mutant-specific multi-drug combinations using Comparative Network Reconstruction": Table S2

Epitope	FGFRi 0.1uM	IGF1Ri 3uM	IGF1Ri 10uM	EGFRi 0.3uM	EGFRi 1uM	RAFi 1uM	MEKi 0.002uM	MEKi 0.02uM	ERKi 0.02uM	ERKi 0.4uM	GSK3i 2uM	GSK3i 5uM	PI3Ki 1uM	PI3Ki 2uM	AKTi 1uM	AKTi 5uM	mTORi 0.01uM	mTORi 0.3uM	EGFRi 0.3uM + IGF1Ri 3uM	EGFRi 0.3uM + MEKi 0.002uM	EGFRi 0.3uM + ERKi 0.02uM	MEKi 0.002uM + ERKi 0.02uM	IGF1Ri 3uM + AKTi 1uM	IGF1Ri 3uM + mTORi 0.01 uM	PI3Ki 1uM + mTORi 0.01uM	AKTi 1uM + mTORi 0.01uM	EGFRi 0.3uM + PI3Ki 1uM	EGFRi 0.3uM + AKTi 1uM	EGFRi 0.3uM + mTORi 0.01uM	MEKi 0.002uM + PI3Ki 1uM	ERKi 0.02uM + PI3Ki 1uM	ERKi 0.02uM + AKTi 1uM
EGFR	-0.11296969186540895	-0.29473030765594904	-0.45458844235811324	-0.522375289377701	-0.9336118752569298	-0.024455450143695264	-0.17619479165160892	0.016635089545970663	0.08993280008057788	0.09834326922490734	-0.21260297063535458	-0.09806740764621	-0.42130433884415747	-0.7501162344083426	-0.6405824178875331	-0.387329842699833	-0.1433965706305458	-0.9300875792149329	-0.8522568558425735	-0.6927588875736143	-0.8639728361902829	0.11713242969992006	-0.45968068692451713	-0.3725950701608057	-0.5254607615633257	-0.6514100586851781	-1.639880672200219	-1.184445827485196	-1.0387316670795457	-0.5848393086422573	-0.028828942610401632	-0.11183055670595848
MEK1	-0.0989232166342478	-0.15760515525169377	-0.4460643239145553	-0.7502711281212047	-1.203445818803721	-0.652712248259244	-0.21389962359908157	-0.4157655166289263	0.46539601469006336	0.43829803420325764	-0.1579667275916009	-0.03310713507675858	-0.19546530870950352	-0.14791079263576834	-0.45429908679390807	0.4149910614737829	-0.157114058849372	-0.13972767247130954	-1.0619464362232247	-0.9886945267203697	-0.9762408450632003	0.17992644706441274	-0.18374329284229052	-0.12033632413541757	-0.16686386700720676	-0.15948759303528723	-2.1554554434871576	-1.3016975336851333	-1.2385593435092688	-0.46146234984748413	0.48235714230943466	0.3734770840519405
ERK1	-0.13525966156065558	-0.22044744329535185	-0.3277098798582884	-1.0935080218553304	-1.494104137530373	-1.0612588903533284	-0.3978925014063907	-1.4507477683359915	-0.33123788235284557	-0.8400935749111051	-0.17475958016492618	-0.12543610071811553	-0.36405372450507406	-0.5403338855513541	-0.4449402337600512	-0.1184779053202184	-0.3263769556570821	-0.6417146261254584	-1.2281147156872754	-1.3042456803423177	-1.3933862872627594	-0.5885888604957429	-0.4257981241394645	-0.27546385105503274	-0.4971801675407613	-0.4257981241394645	-2.378848239279904	-1.527741220152968	-1.5312314567106877	-0.8921497548736137	-0.5576123451565073	-0.6635441831575409
GSK3	-0.1359467570578058	-0.33399273789272904	-0.27854341112654696	-0.19477318937969673	-0.5763981097457833	-0.2660303834115434	-0.24701220776741023	-0.4776286202327948	0.08033965878046588	-0.03419825719172791	-0.2690744052259995	-0.23901504693990966	-0.4400199229074624	-0.7134941162217449	-0.5980378256396897	-0.21382803036107492	-0.3755793765077752	-1.013577967326424	-0.6486272195959577	-0.506617978606541	-0.758759888214585	-0.03608536673599304	-0.6476567929156054	-0.32208092101309854	-0.5585313833370409	-0.6115875382080835	-1.8555131210941727	-1.1557804331269415	-0.964634843474285	-0.6804264145360812	-0.10805515311032386	-0.08897441154461952
CREB1	-0.04661664756353917	-0.17487456393273884	-0.3929227789928943	0.08114376349749396	-0.2722189259407161	0.04814954381436559	-0.08661112157001963	-0.22412463773967123	4.22763299384494e-4	-0.27166969397790486	-0.11136483233225755	-0.05146297674461771	-0.2951137902042717	-0.3053395133112729	-0.47198875755017056	0.1665359821496453	-0.22566371852828673	-0.6071975495609436	-0.2588856190896601	-0.102458907635514	-0.3333887580499963	-0.1382264651086604	-0.27406086049144746	-0.25574649152627815	-0.4395419296401762	-0.43474238555561096	-1.0417021550320402	-0.7181598357009056	-0.5560043391770503	-0.5045454900385321	-0.2107465833763284	-0.43904302336087236
Akt1	-0.2849249950329404	-0.26871644061541605	-0.6578657501865065	-1.0355270483443424e-4	-0.23419799547424078	0.08766312230843075	0.10280710934296443	0.003202045018234587	0.022600259940753206	-0.2849524103726831	-0.10888092959360147	-0.1748842557801969	-0.32363468092000225	-0.7681296051961457	-0.5433367749862832	0.005777739734404358	-0.2063495654522909	-1.2152509882985318	-0.4191990359107293	-0.26659138032499313	-0.46780029588065497	-0.03519527408746575	-0.46679548988540176	-0.3175370180640324	-0.6163748124634891	-0.6900140551148306	-1.4786497385878254	-0.9842642715968792	-0.5560092503151783	-0.5739656614429075	-0.2624798058892057	-0.5426014905335723
BioAkt	-0.1319975573058717	-0.275235800278206	-0.3067885841952157	-0.5124940969566465	-0.6032924606009997	0.00972886886285136	-0.08709925342819137	0.06561583579997624	0.05718936381047187	-0.0887967444975079	-0.1667086513339804	-0.1687145403538752	-1.6695140704163074	-3.920046898750348	-9.564433119391682	-10.83324170967157	-0.3357288533838053	-5.472212015968185	-1.1804443000461753	-0.31183427590488316	-0.39896661894524077	-0.08943779845549071	-6.2170060113254015	-0.9691587657785123	-2.0215052504128144	-4.683795653406897	-2.57268785529049	-7.648553740555909	-0.7582691406289465	-1.2160353499590597	-0.7490288223890074	-5.251258256076862
PRAS40	-0.002480320879298504	-0.21413103551978913	-0.8404233101495684	-0.13400095300245798	-0.18228358451437524	-0.008358644182644877	-0.10958184816697789	-0.07877077341478934	0.0838373376903505	0.006604720892525742	-0.07936514051940587	0.06152008306309172	-0.5563256970684455	-1.245780428116541	-1.7289269473787523	-1.2975803409870637	-0.10198156874426759	-1.0074461554823844	-0.22675598906487726	-0.13750669604675725	-0.1493919124505122	0.12066657886751847	-0.9573667617623808	-0.2852523119461424	-0.5453817707395956	-1.4307375713575519	-1.317298506177315	-1.5416179909133216	-0.3668503891256631	-0.3492794698362196	0.012694876621193547	-0.6141482931565262
P70S6K	-0.0902998355735113	-0.21260690341554508	-0.2157922852759792	0.11979526944045488	-0.20270371986694868	0.05266809081179243	-0.016697905406299268	-0.11096576507175542	0.03325373777282055	-0.1594877671809484	-0.14458291028726894	-0.0281216364146927	-0.7857140891812052	-1.0155740845506225	-0.5679293793823118	-0.32241047722883226	-0.531179941594856	-1.6471002204353218	-0.33004590138242934	-0.03528598054821355	-0.3213498903600536	-0.002254177758834205	-0.49831318779108136	-0.4818198289015614	-1.0013343011246534	-1.0848893125977253	-1.8722777168295555	-1.208590738927104	-0.9040583202090972	-0.9598640817788346	-0.5246996365054187	-0.5158470654390679
RS6	-0.04851321877947128	-0.26270280702561294	-0.6279740636255183	-0.09884758367748611	-0.2962372749063858	0.0479555981294625	-0.01942807934438165	-0.07826547051015809	0.01064159358509405	-0.05338867485983365	-0.17138639062779112	0.03505726313433309	-0.5761586185742902	-0.9180376967674465	-0.7780426732779702	-0.12029958764782088	-0.2822263057797742	-1.2188707316352214	-0.2830686750101833	-0.0736889040461853	-0.19543417639855462	0.08702438007958908	-0.029921489304582778	-0.329251350917743	-0.6580559746605545	-0.6684678878191855	-1.6627078781497202	-0.7923922918196631	-0.7116411590237014	-0.7334439044649795	-0.10304639265747552	-0.28096073630813245
