## Supplementary material for "Identifying mutant-specific multi-drug combinations using Comparative Network Reconstruction": Table S3

Well	Treatment	Viability	NormalizedViability
C3	DMSO	21886	1.2343411306643652
D3	EGFRi 0.3uM + MEKi 0.002uM	4272	0.14863212829126468
E3	DMSO	17426	0.9594312776733339
F3	EGFRi 0.3uM + MEKi 0.002uM	3907	0.12613390041195383
G3	DMSO	16242	0.8864507247716789
H3	EGFRi 0.3uM + MEKi 0.002uM	4014	0.13272927132451892
I3	DMSO	18691	1.037404587994781
J3	EGFRi 0.3uM + MEKi 0.002uM	3635	0.10936809771833039
K3	FGFRi 0.1uM	16260	0.8875602264205216
L3	EGFRi 0.3uM + mTORi 0.01uM	12141	0.6336692657770107
M3	FGFRi 0.1uM	22595	1.2780431678326705
N3	EGFRi 0.3uM + mTORi 0.01uM	12489	0.6551196309879701
C4	EGFRi 0.3uM	9346	0.4613883153039315
D4	EGFRi 0.3uM + ERKi 0.02uM	4059	0.13550302544662574
E4	EGFRi 0.3uM	7803	0.3662793684059132
F4	EGFRi 0.3uM + ERKi 0.02uM	3849	0.1225588395434606
G4	EGFRi 0.3uM	8072	0.38286025415806285
H4	EGFRi 0.3uM + ERKi 0.02uM	3936	0.12792143084620045
I4	EGFRi 0.3uM	10142	0.5104529437749766
J4	EGFRi 0.3uM + ERKi 0.02uM	3596	0.10696417747917114
K4	EGFRi 1uM	2842	0.06048838618875909
L4	MEKi 0.002uM + PI3Ki 1uM	7751	0.36307414142036754
M4	EGFRi 1uM	2981	0.06905620447704461
N4	MEKi 0.002uM + PI3Ki 1uM	9428	0.46644271170421503
C5	RAFi 1uM	3898	0.12557914958753247
D5	MEKi 0.002uM + ERKi 0.02uM	5646	0.2333240874862596
E5	RAFi 1uM	2960	0.06776178588672808
F5	MEKi 0.002uM + ERKi 0.02uM	5265	0.20983963591908852
G5	RAFi 1uM	3100	0.07639124315550486
H5	MEKi 0.002uM + ERKi 0.02uM	5076	0.19818986860623988
I5	RAFi 1uM	2949	0.06708375710132419
J5	MEKi 0.002uM + ERKi 0.02uM	5829	0.24460402091616068
K5	RAFi 1uM	3222	0.0839111987754389
L5	ERKi 0.02uM + PI3Ki 1uM	6096	0.2610616287073278
M5	RAFi 1uM	2913	0.06486475380363874
N5	ERKi 0.02uM + PI3Ki 1uM	7173	0.3274468106964177
C6	MEKi 0.002uM	16457	0.8997031055773004
D6	IGF1Ri 3uM + AKTi 1uM	4862	0.18499912678110966
E6	MEKi 0.002uM	16274	0.8884231721473993
F6	IGF1Ri 3uM + AKTi 1uM	5205	0.20614129708961276
G6	MEKi 0.002uM	12843	0.6769398300818771
H6	IGF1Ri 3uM + AKTi 1uM	5535	0.22648216065172944
I6	MEKi 0.002uM	11450	0.5910767302575481
J6	IGF1Ri 3uM + AKTi 1uM	5341	0.21452419843642448
K6	MEKi 0.02uM	4448	0.15948058885772692
L6	ERKi 0.02uM + AKTi 1uM	4656	0.17230149679990955
M6	MEKi 0.02uM	4008	0.13235943744157136
N6	ERKi 0.02uM + AKTi 1uM	5147	0.20256623622111952
C7	ERKi 0.02uM	10558	0.5360947596593418
D7	IGF1Ri 3uM + mTORi 0.01 uM	7383	0.34039099659958283
E7	ERKi 0.02uM	8880	0.43266455039500307
F7	IGF1Ri 3uM + mTORi 0.01 uM	7991	0.3778674967382706
G7	ERKi 0.02uM	8708	0.4220626457505059
H7	IGF1Ri 3uM + mTORi 0.01 uM	7530	0.3494519267317985
I7	ERKi 0.02uM	9696	0.4829619584758734
J7	IGF1Ri 3uM + mTORi 0.01 uM	7876	0.3707790139817754
K7	ERKi 0.4uM	3764	0.11731952620170327
L7	PI3Ki 0.16uM	15047	0.81279214308462
M7	ERKi 0.4uM	5289	0.21131897145087883
N7	PI3Ki 0.16uM	16783	0.919797413217452
C8	GSK3i 2uM	19986	1.1172270677309661
D8	AKTi 1uM + mTORi 0.01uM	6380	0.2785670991668464
E8	GSK3i 2uM	22354	1.2631881735342763
F8	AKTi 1uM + mTORi 0.01uM	5661	0.23424867219362855
G8	GSK3i 2uM	18114	1.0018388962513225
H8	AKTi 1uM + mTORi 0.01uM	5756	0.2401043753402985
I8	GSK3i 2uM	16445	0.8989634378114052
J8	AKTi 1uM + mTORi 0.01uM	5321	0.21329141882659924
K8	GSK3i 5uM	19312	1.075682394879855
L8	AKTi 0.35uM	15076	0.8145796735188666
M8	GSK3i 5uM	22594	1.2779815288521792
N8	AKTi 0.35uM	11917	0.6198621341469679
C9	IGF1Ri 3uM	12942	0.6830420891505121
D9	PI3Ki 1uM + mTORi 0.01uM	11286	0.580967937456981
E9	IGF1Ri 3uM	14809	0.7981220657276995
F9	PI3Ki 1uM + mTORi 0.01uM	10356	0.5236436856001068
G9	IGF1Ri 3uM	12982	0.6855076483701625
H9	PI3Ki 1uM + mTORi 0.01uM	8905	0.43420552490728465
I9	IGF1Ri 3uM	13035	0.6887745143361995
J9	PI3Ki 1uM + mTORi 0.01uM	10447	0.5292528328248117
K9	IGF1Ri 10uM	11022	0.5646952466072878
L9	mTORi 0.00475uM	15475	0.8391736267348804
M9	IGF1Ri 10uM	12764	0.6720703506230673
N9	mTORi 0.00475uM	16415	0.8971142683966673
C10	PI3Ki 1uM	11378	0.5866387236621773
D10	EGFRi 0.3uM + IGF1Ri 3uM	4006	0.1322361594805888
E10	PI3Ki 1uM	13440	0.7137383014351609
F10	EGFRi 0.3uM + IGF1Ri 3uM	3986	0.13100337987076358
G10	PI3Ki 1uM	12894	0.6800834180869315
H10	EGFRi 0.3uM + IGF1Ri 3uM	3401	0.09494457628337492
I10	PI3Ki 1uM	10194	0.5136581707605222
J10	EGFRi 0.3uM + IGF1Ri 3uM	3415	0.0958075220102526
K10	PI3Ki 2uM	2992	0.0697342332624485
L10	PI3Ki 0.16uM + AKTi 0.35uM + mTORi 0.00475uM	6507	0.28639524968923674
M10	PI3Ki 2uM	3836	0.12175753279707419
N10	PI3Ki 0.16uM + AKTi 0.35uM + mTORi 0.00475uM	8050	0.38150419658725504
B11	PAO 10uM	1898	0.002301188605007135
C11	AKTi 1uM	8756	0.4250213168140865
D11	EGFRi 0.3uM + PI3Ki 1uM	8294	0.3965441078271231
E11	AKTi 1uM	7557	0.35111617920506255
F11	EGFRi 0.3uM + PI3Ki 1uM	7856	0.3695462343719501
G11	AKTi 1uM	7830	0.36794362087917726
H11	EGFRi 0.3uM + PI3Ki 1uM	6743	0.30094204908517475
I11	AKTi 1uM	10340	0.5226574619122466
J11	EGFRi 0.3uM + PI3Ki 1uM	7413	0.3422401660143207
K11	AKTi 5uM	3741	0.11590182965040423
L11	PI3Ki 0.16uM + AKTi 0.35uM	8001	0.37848388654318316
M11	AKTi 5uM	4344	0.1530701348866356
N11	PI3Ki 0.16uM + AKTi 0.35uM	12769	0.6723785455255237
O11	PAO 10uM	1847	-8.423994000472611e-4
B12	PAO 10uM	1894	0.002054632683042084
C12	mTORi 0.01uM	13039	0.6890210702581645
D12	EGFRi 0.3uM + AKTi 1uM	9291	0.457998171376912
E12	mTORi 0.01uM	13048	0.689575821082586
F12	EGFRi 0.3uM + AKTi 1uM	9037	0.4423418703321313
G12	mTORi 0.01uM	11159	0.5731397869345908
H12	EGFRi 0.3uM + AKTi 1uM	7961	0.3760183273235327
I12	mTORi 0.01uM	13053	0.6898840159850422
J12	EGFRi 0.3uM + AKTi 1uM	8364	0.40085883646151155
K12	mTORi 0.3uM	3132	0.07836369053122527
L12	AKTi 0.35uM + mTORi 0.00475uM	7868	0.37028590213784524
M12	mTORi 0.3uM	3419	0.09605407793221765
N12	AKTi 0.35uM + mTORi 0.00475uM	8791	0.4271786811312807
O12	PAO 10uM	1821	-0.0024450128928200903
C13	FGFRi 0.1uM	16897	0.9268242569934559
D13	EGFRi 0.3uM + mTORi 0.01uM	9927	0.49720056296935505
E13	FGFRi 0.1uM	17692	0.9758272464840098
F13	EGFRi 0.3uM + mTORi 0.01uM	10151	0.511007694599398
G13	FGFRi 0.1uM	17572	0.9684305688250582
H13	EGFRi 0.3uM + mTORi 0.01uM	9312	0.45929258996722855
I13	FGFRi 0.1uM	16823	0.9222629724371025
J13	EGFRi 0.3uM + mTORi 0.01uM	9313	0.4593542289477198
K13	DMSO	17264	0.9494457628337494
L13	EGFRi 0.3uM + MEKi 0.002uM	3874	0.12409981405574216
M13	DMSO	16996	0.932926516062091
N13	EGFRi 0.3uM + MEKi 0.002uM	4521	0.1639802344335891
C14	EGFRi 1uM	3456	0.09833472021039437
D14	MEKi 0.002uM + PI3Ki 1uM	10495	0.5322115038883923
E14	EGFRi 1uM	2946	0.06689884015985041
F14	MEKi 0.002uM + PI3Ki 1uM	10377	0.5249381041904233
G14	EGFRi 1uM	2797	0.057714632066652276
H14	MEKi 0.002uM + PI3Ki 1uM	8137	0.3868667878899949
I14	EGFRi 1uM	2833	0.05993363536433773
J14	MEKi 0.002uM + PI3Ki 1uM	9300	0.45855292220133337
K14	EGFRi 0.3uM	8434	0.4051735650958999
L14	EGFRi 0.3uM + ERKi 0.02uM	4418	0.15763141944298906
M14	EGFRi 0.3uM	11058	0.5669142499049732
N14	EGFRi 0.3uM + ERKi 0.02uM	5139	0.20207312437718944
C15	RAFi 1uM	2997	0.0700424281649048
D15	ERKi 0.02uM + PI3Ki 1uM	6383	0.2787520161083202
E15	RAFi 1uM	2960	0.06776178588672808
F15	ERKi 0.02uM + PI3Ki 1uM	6247	0.2703691147615085
G15	RAFi 1uM	2908	0.06455655890118243
H15	ERKi 0.02uM + PI3Ki 1uM	5674	0.23504997894001495
I15	RAFi 1uM	3154	0.07971974810203304
J15	ERKi 0.02uM + PI3Ki 1uM	6320	0.2748687603373706
K15	RAFi 1uM	3270	0.08686986983901951
L15	MEKi 0.002uM + ERKi 0.02uM	5342	0.21458583741691575
M15	RAFi 1uM	3325	0.09026001376603897
N15	MEKi 0.002uM + ERKi 0.02uM	6321	0.2749303993178619
C16	MEKi 0.02uM	5521	0.22561921492485176
D16	ERKi 0.02uM + AKTi 1uM	5009	0.19406005691332529
E16	MEKi 0.02uM	4498	0.16256253788229005
F16	ERKi 0.02uM + AKTi 1uM	4906	0.18771124192272523
G16	MEKi 0.02uM	4233	0.14622820805210546
H16	ERKi 0.02uM + AKTi 1uM	4365	0.15436455347695213
I16	MEKi 0.02uM	3984	0.13088010190978105
J16	ERKi 0.02uM + AKTi 1uM	4899	0.1872797690592864
K16	MEKi 0.002uM	12503	0.6559825767148477
L16	IGF1Ri 3uM + AKTi 1uM	5119	0.20084034476736418
M16	MEKi 0.002uM	15022	0.8112511685723385
N16	IGF1Ri 3uM + AKTi 1uM	5813	0.24361779722830046
C17	ERKi 0.4uM	4422	0.1578779753649541
D17	PI3Ki 0.16uM	17670	0.974471188913202
E17	ERKi 0.4uM	3683	0.112326768781911
F17	PI3Ki 0.16uM	14854	0.8008958198498063
G17	ERKi 0.4uM	3607	0.10764220626457503
H17	PI3Ki 0.16uM	16444	0.8989017988309139
I17	ERKi 0.4uM	3571	0.10542320296688958
J17	PI3Ki 0.16uM	16164	0.8816428842933604
K17	ERKi 0.02uM	10150	0.5109460556189067
L17	IGF1Ri 3uM + mTORi 0.01 uM	8198	0.3906267656999619
M17	ERKi 0.02uM	10910	0.5577916807922664
N17	IGF1Ri 3uM + mTORi 0.01 uM	10143	0.5105145827554679
C18	GSK3i 5uM	20596	1.1548268458306363
D18	AKTi 0.35uM	12855	0.6776794978477723
E18	GSK3i 5uM	19778	1.1044061597887835
F18	AKTi 0.35uM	12668	0.6661530084959061
G18	GSK3i 5uM	20477	1.1474918071521762
H18	AKTi 0.35uM	12550	0.6588796087979372
I18	GSK3i 5uM	16056	0.8749858744003041
J18	AKTi 0.35uM	11079	0.5682086684952897
K18	GSK3i 2uM	16910	0.9276255637398424
L18	AKTi 1uM + mTORi 0.01uM	5538	0.22666707759320323
M18	GSK3i 2uM	21259	1.1956934898963436
N18	AKTi 1uM + mTORi 0.01uM	7031	0.3186940754666584
C19	IGF1Ri 10uM	10662	0.5425052136304332
D19	mTORi 0.00475uM	15255	0.8256130510268026
E19	IGF1Ri 10uM	10545	0.5352934529129555
F19	mTORi 0.00475uM	15433	0.8365847895542474
G19	IGF1Ri 10uM	8895	0.433589135102372
H19	mTORi 0.00475uM	15087	0.8152577023042705
I19	IGF1Ri 10uM	10301	0.5202535416730873
J19	mTORi 0.00475uM	15036	0.8121141142992161
K19	IGF1Ri 3uM	14019	0.749427271139602
L19	PI3Ki 1uM + mTORi 0.01uM	8067	0.38255205925560654
M19	IGF1Ri 3uM	15602	0.8470017772572708
N19	PI3Ki 1uM + mTORi 0.01uM	11285	0.5809062984764899
C20	PI3Ki 2uM	3420	0.09611571691270891
D20	PI3Ki 0.16uM + AKTi 0.35uM + mTORi 0.00475uM	7740	0.36239611263496363
E20	PI3Ki 2uM	3416	0.09586916099074387
F20	PI3Ki 0.16uM + AKTi 0.35uM + mTORi 0.00475uM	8323	0.39833163826136975
G20	PI3Ki 2uM	3089	0.07571321437010098
H20	PI3Ki 0.16uM + AKTi 0.35uM + mTORi 0.00475uM	6989	0.3161052382860254
I20	PI3Ki 2uM	3605	0.10751892830359251
J20	PI3Ki 0.16uM + AKTi 0.35uM + mTORi 0.00475uM	9846	0.4922078055495628
K20	PI3Ki 1uM	12131	0.633052875972098
L20	EGFRi 0.3uM + IGF1Ri 3uM	4046	0.13470171870023934
M20	PI3Ki 1uM	14186	0.7597209808816429
N20	EGFRi 0.3uM + IGF1Ri 3uM	5157	0.20318262602603215
C21	AKTi 5uM	4726	0.17661622543429795
D21	PI3Ki 0.16uM + AKTi 0.35uM	10904	0.5574218469093187
E21	AKTi 5uM	4444	0.15923403293576188
F21	PI3Ki 0.16uM + AKTi 0.35uM	9374	0.46311420675768683
G21	AKTi 5uM	3493	0.10061536248857109
H21	PI3Ki 0.16uM + AKTi 0.35uM	10565	0.5365262325227808
I21	AKTi 5uM	4186	0.1433311759690161
J21	PI3Ki 0.16uM + AKTi 0.35uM	10223	0.5154457011947688
K21	AKTi 1uM	9814	0.4902353581738424
L21	EGFRi 0.3uM + PI3Ki 1uM	7417	0.34248672193628577
M21	AKTi 1uM	10890	0.5565589011824411
N21	EGFRi 0.3uM + PI3Ki 1uM	9333	0.46058700855754503
C22	mTORi 0.3uM	4252	0.14739934868143945
D22	AKTi 0.35uM + mTORi 0.00475uM	10963	0.5610585467583032
E22	mTORi 0.3uM	3407	0.0953144101663225
F22	AKTi 0.35uM + mTORi 0.00475uM	10416	0.5273420244295826
G22	mTORi 0.3uM	3630	0.10905990281587408
H22	AKTi 0.35uM + mTORi 0.00475uM	7784	0.3651082277765792
I22	mTORi 0.3uM	3143	0.07904171931662915
J22	AKTi 0.35uM + mTORi 0.00475uM	7767	0.3640603651082277
K22	mTORi 0.01uM	14035	0.7504134948274622
L22	EGFRi 0.3uM + AKTi 1uM	9532	0.47285316567530633
M22	mTORi 0.01uM	16399	0.8961280447088071
N22	EGFRi 0.3uM + AKTi 1uM	11693	0.606055002516925
G23	PAO 10uM	1854	-4.1092653660842245e-4
H23	PAO 10uM	1850	-6.574824585734732e-4
