## Supplementary material for "Identifying mutant-specific multi-drug combinations using Comparative Network Reconstruction": Table S4

Well	Treatment	Viability	NormalizedViability
C3	DMSO	22668	1.0721916245137062
D3	EGFRi 0.3uM + MEKi 0.002uM	10707	0.42739957412781565
E3	DMSO	25360	1.2173116144509035
F3	EGFRi 0.3uM + MEKi 0.002uM	11844	0.4886928239638459
G3	DMSO	23163	1.0988760208803157
H3	EGFRi 0.3uM + MEKi 0.002uM	9468	0.36060772140412045
I3	DMSO	20139	0.9358586176224832
J3	EGFRi 0.3uM + MEKi 0.002uM	9311	0.3521441855868322
K3	FGFRi 0.1uM	20179	0.938014932480391
L3	EGFRi 0.3uM + mTORi 0.01uM	14073	0.60885346942076
M3	FGFRi 0.1uM	21956	1.0338092200429467
N3	EGFRi 0.3uM + mTORi 0.01uM	15409	0.6808743856748818
C4	EGFRi 0.3uM	14546	0.6343518926155202
D4	EGFRi 0.3uM + ERKi 0.02uM	10188	0.3994213888464615
E4	EGFRi 0.3uM	15226	0.6710092451999534
F4	EGFRi 0.3uM + ERKi 0.02uM	10340	0.40761538530651126
G4	EGFRi 0.3uM	14865	0.6515485036073352
H4	EGFRi 0.3uM + ERKi 0.02uM	8788	0.32395036881968725
I4	EGFRi 0.3uM	15850	0.7046477569833156
J4	EGFRi 0.3uM + ERKi 0.02uM	9714	0.37386905778025364
K4	EGFRi 1uM	4452	0.09020583822247781
L4	MEKi 0.002uM + PI3Ki 1uM	13782	0.5931662788294805
M4	EGFRi 1uM	5401	0.14136440822634122
N4	MEKi 0.002uM + PI3Ki 1uM	15816	0.702814889354094
C5	RAFi 1uM	7947	0.278613848932175
D5	MEKi 0.002uM + ERKi 0.02uM	13428	0.5740828923369962
E5	RAFi 1uM	5495	0.14643174814242463
F5	MEKi 0.002uM + ERKi 0.02uM	12275	0.5119271165578028
G5	RAFi 1uM	5111	0.1257311255065094
H5	MEKi 0.002uM + ERKi 0.02uM	11298	0.4592591261534039
I5	RAFi 1uM	5789	0.16228066234804722
J5	MEKi 0.002uM + ERKi 0.02uM	9605	0.36799309979245476
K5	RAFi 1uM	5384	0.14044797441173038
L5	ERKi 0.02uM + PI3Ki 1uM	10121	0.39580956145946583
M5	RAFi 1uM	5682	0.15651252010314376
N5	ERKi 0.02uM + PI3Ki 1uM	11380	0.463679571612115
C6	MEKi 0.002uM	21506	1.0095506778914836
D6	IGF1Ri 3uM + AKTi 1uM	10546	0.4187204068247366
E6	MEKi 0.002uM	21230	0.9946721053719194
F6	IGF1Ri 3uM + AKTi 1uM	9057	0.3384515862391174
G6	MEKi 0.002uM	17411	0.788797944313169
H6	IGF1Ri 3uM + AKTi 1uM	8638	0.31586418810253286
I6	MEKi 0.002uM	18289	0.8361290554442459
J6	IGF1Ri 3uM + AKTi 1uM	8159	0.2900423176790865
K6	MEKi 0.02uM	7558	0.2576436869390213
L6	ERKi 0.02uM + AKTi 1uM	6132	0.1807710622546069
M6	MEKi 0.02uM	8206	0.2925759876371282
N6	ERKi 0.02uM + AKTi 1uM	7312	0.2443823505628881
C7	ERKi 0.02uM	16105	0.7183942642024781
D7	IGF1Ri 3uM + mTORi 0.01 uM	15965	0.7108471621998007
E7	ERKi 0.02uM	16108	0.7185559878168212
F7	IGF1Ri 3uM + mTORi 0.01 uM	14052	0.6077214041203585
G7	ERKi 0.02uM	14348	0.6236781340688764
H7	IGF1Ri 3uM + mTORi 0.01 uM	13043	0.5533283618296333
I7	ERKi 0.02uM	15940	0.7094994654136083
J7	IGF1Ri 3uM + mTORi 0.01 uM	12226	0.5092856308568657
K7	ERKi 0.4uM	5733	0.15926182154697624
L7	PI3Ki 0.16uM	18751	0.8610344920530815
M7	ERKi 0.4uM	6169	0.18276565349817164
N7	PI3Ki 0.16uM	20198	0.9390391820378973
C8	GSK3i 2uM	22831	1.0809786075596806
D8	AKTi 1uM + mTORi 0.01uM	9164	0.3442197284840209
E8	GSK3i 2uM	20795	0.9712221812921717
F8	AKTi 1uM + mTORi 0.01uM	8625	0.3151633857737128
G8	GSK3i 2uM	20107	0.9341335657361569
H8	AKTi 1uM + mTORi 0.01uM	6762	0.21473302126665533
I8	GSK3i 2uM	20020	0.9294435809202074
J8	AKTi 1uM + mTORi 0.01uM	7337	0.2457300473490805
K8	GSK3i 5uM	23222	1.1020565852957296
L8	AKTi 0.35uM	13989	0.6043252082191536
M8	GSK3i 5uM	23591	1.1219485898599295
N8	AKTi 0.35uM	15559	0.6889605663920362
C9	IGF1Ri 3uM	19014	0.8752122622438254
D9	PI3Ki 1uM + mTORi 0.01uM	12951	0.5483688376564453
E9	IGF1Ri 3uM	19655	0.9097672078417984
F9	PI3Ki 1uM + mTORi 0.01uM	12825	0.5415764458540355
G9	IGF1Ri 3uM	15376	0.6790954259171078
H9	PI3Ki 1uM + mTORi 0.01uM	10934	0.4396366609464426
I9	IGF1Ri 3uM	16843	0.7581782733308776
J9	PI3Ki 1uM + mTORi 0.01uM	11882	0.4907413230788583
K9	IGF1Ri 10uM	12965	0.549123547856713
L9	mTORi 0.00475uM	14358	0.6242172127833534
M9	IGF1Ri 10uM	16049	0.7153754234014071
N9	mTORi 0.00475uM	17832	0.8114931581926489
C10	PI3Ki 1uM	16091	0.7176395540022104
D10	EGFRi 0.3uM + IGF1Ri 3uM	17014	0.7673965193484337
E10	PI3Ki 1uM	17797	0.8096063826919796
F10	EGFRi 0.3uM + IGF1Ri 3uM	17596	0.7987709005309926
G10	PI3Ki 1uM	14593	0.6368855625735619
H10	EGFRi 0.3uM + IGF1Ri 3uM	15432	0.6821142667181788
I10	PI3Ki 1uM	13113	0.557101912830972
J10	EGFRi 0.3uM + IGF1Ri 3uM	13392	0.5721422089648791
K10	PI3Ki 2uM	6082	0.1780756686822221
L10	PI3Ki 0.16uM + AKTi 0.35uM + mTORi 0.00475uM	8560	0.3116593741296126
M10	PI3Ki 2uM	7395	0.24885670389304684
N10	PI3Ki 0.16uM + AKTi 0.35uM + mTORi 0.00475uM	11612	0.47618619778798044
B11	PAO 10uM	2851	0.003899336034716678
C11	AKTi 1uM	11541	0.47235873891519403
D11	EGFRi 0.3uM + PI3Ki 1uM	14550	0.634567524101311
E11	AKTi 1uM	13941	0.6017376303896642
F11	EGFRi 0.3uM + PI3Ki 1uM	14107	0.6106863370499817
G11	AKTi 1uM	11337	0.46136153313986406
H11	EGFRi 0.3uM + PI3Ki 1uM	12387	0.5179647981599448
I11	AKTi 1uM	9770	0.3768878985813246
J11	EGFRi 0.3uM + PI3Ki 1uM	12788	0.5395818546104708
K11	AKTi 5uM	6057	0.1767279718960297
L11	PI3Ki 0.16uM + AKTi 0.35uM	14079	0.6091769166494462
M11	AKTi 5uM	6056	0.17667406402458202
N11	PI3Ki 0.16uM + AKTi 0.35uM	13797	0.593974896901196
O11	PAO 10uM	2789	5.570480049595324e-4
B12	PAO 10uM	2755	-0.001275819624262128
C12	mTORi 0.01uM	14804	0.6482601234490257
D12	EGFRi 0.3uM + AKTi 1uM	14409	0.6269665142271859
E12	mTORi 0.01uM	17791	0.8092829354632933
F12	EGFRi 0.3uM + AKTi 1uM	12935	0.5475063117132821
G12	mTORi 0.01uM	13898	0.5994195919174132
H12	EGFRi 0.3uM + AKTi 1uM	12184	0.5070215002560625
I12	mTORi 0.01uM	12895	0.5453499968553742
J12	EGFRi 0.3uM + AKTi 1uM	11913	0.4924124670937369
K12	mTORi 0.3uM	4670	0.10195775419807551
L12	AKTi 0.35uM + mTORi 0.00475uM	9113	0.3414704270401884
M12	mTORi 0.3uM	4856	0.11198461828734695
N12	AKTi 0.35uM + mTORi 0.00475uM	11459	0.46793829345648297
O12	PAO 10uM	2761	-9.523723955759527e-4
C13	FGFRi 0.1uM	21913	1.0314911815706957
D13	EGFRi 0.3uM + mTORi 0.01uM	14968	0.6571010143664479
E13	FGFRi 0.1uM	22699	1.0738627685285846
F13	EGFRi 0.3uM + mTORi 0.01uM	14942	0.6556994097088078
G13	FGFRi 0.1uM	17090	0.7714935175784585
H13	EGFRi 0.3uM + mTORi 0.01uM	15263	0.6730038364435181
I13	FGFRi 0.1uM	20140	0.9359125254939309
J13	EGFRi 0.3uM + mTORi 0.01uM	15147	0.6667505233555854
K13	DMSO	17443	0.7905229961994952
L13	EGFRi 0.3uM + MEKi 0.002uM	9077	0.33952974366807137
M13	DMSO	19200	0.8852391263330968
N13	EGFRi 0.3uM + MEKi 0.002uM	11406	0.4650811762697551
C14	EGFRi 1uM	6380	0.1941402143736355
D14	MEKi 0.002uM + PI3Ki 1uM	18015	0.8213582986675773
E14	EGFRi 1uM	5323	0.13715959425342092
F14	MEKi 0.002uM + PI3Ki 1uM	15310	0.6755375064015599
G14	EGFRi 1uM	5095	0.12486859956334627
H14	MEKi 0.002uM + PI3Ki 1uM	14142	0.61257311255065106
I14	EGFRi 1uM	5080	0.12405998149163083
J14	MEKi 0.002uM + PI3Ki 1uM	11730	0.48254732661880856
K14	EGFRi 0.3uM	13239	0.5638943046333816
L14	EGFRi 0.3uM + ERKi 0.02uM	9340	0.3537075138588154
M14	EGFRi 0.3uM	15167	0.6678286807845394
N14	EGFRi 0.3uM + ERKi 0.02uM	9947	0.38642959182756675
C15	RAFi 1uM	6327	0.1912830971869076
D15	ERKi 0.02uM + PI3Ki 1uM	11918	0.4926820064509754
E15	RAFi 1uM	5692	0.1570515988176207
F15	ERKi 0.02uM + PI3Ki 1uM	11976	0.49580866299494175
G15	RAFi 1uM	5934	0.1700973037079631
H15	ERKi 0.02uM + PI3Ki 1uM	9169	0.3444892678412594
I15	RAFi 1uM	5971	0.17209189495152788
J15	ERKi 0.02uM + PI3Ki 1uM	10487	0.41553984240932257
K15	RAFi 1uM	6080	0.1779678529393267
L15	MEKi 0.002uM + ERKi 0.02uM	9434	0.35877485377489876
M15	RAFi 1uM	6460	0.19845284408945116
N15	MEKi 0.002uM + ERKi 0.02uM	11640	0.4776956181885159
C16	MEKi 0.02uM	12146	0.50497300114105
D16	ERKi 0.02uM + AKTi 1uM	7488	0.25387013593768254
E16	MEKi 0.02uM	9669	0.3714432035651073
F16	ERKi 0.02uM + AKTi 1uM	7118	0.2339242235020351
G16	MEKi 0.02uM	8007	0.28184832121903675
H16	ERKi 0.02uM + AKTi 1uM	6026	0.17505682788115115
I16	MEKi 0.02uM	7529	0.2560803586670381
J16	ERKi 0.02uM + AKTi 1uM	6613	0.20670074842094863
K16	MEKi 0.002uM	17327	0.7842696831115624
L16	IGF1Ri 3uM + AKTi 1uM	8185	0.2914439223367266
M16	MEKi 0.002uM	19640	0.908958589770083
N16	IGF1Ri 3uM + AKTi 1uM	10533	0.4180196044959166
C17	ERKi 0.4uM	6308	0.19025884762940137
D17	PI3Ki 0.16uM	19366	0.8941878329934143
E17	ERKi 0.4uM	6431	0.19688951581746797
F17	PI3Ki 0.16uM	22344	1.0547254741646528
G17	ERKi 0.4uM	5580	0.15101391721547877
H17	PI3Ki 0.16uM	22098	1.0414641377885194
I17	ERKi 0.4uM	5859	0.16605421334938594
J17	PI3Ki 0.16uM	16614	0.7458333707693553
K17	ERKi 0.02uM	15337	0.6769930189306477
L17	IGF1Ri 3uM + mTORi 0.01 uM	15744	0.6989335226098599
M17	ERKi 0.02uM	14780	0.646966334534281
N17	IGF1Ri 3uM + mTORi 0.01 uM	14355	0.6240554891690103
C18	GSK3i 5uM	21427	1.0052919560471156
D18	AKTi 0.35uM	17039	0.7687442161346261
E18	GSK3i 5uM	23490	1.1165038948437123
F18	AKTi 0.35uM	14404	0.6266969748699474
G18	GSK3i 5uM	19263	0.8886353222343016
H18	AKTi 0.35uM	12055	0.5000673848393097
I18	GSK3i 5uM	23541	1.1192531962875447
J18	AKTi 0.35uM	15654	0.6940818141795673
K18	GSK3i 2uM	20894	0.9765590605654937
L18	AKTi 1uM + mTORi 0.01uM	7869	0.2744090349592547
M18	GSK3i 2uM	23233	1.1026495718816542
N18	AKTi 1uM + mTORi 0.01uM	9031	0.3370499815814773
C19	IGF1Ri 10uM	14014	0.605672905005346
D19	mTORi 0.00475uM	17683	0.8034608853469423
E19	IGF1Ri 10uM	17174	0.776021778780065
F19	mTORi 0.00475uM	18278	0.8355360688583213
G19	IGF1Ri 10uM	16731	0.7521405917287357
H19	mTORi 0.00475uM	16234	0.7253483796192308
I19	IGF1Ri 10uM	16673	0.7490139351847693
J19	mTORi 0.00475uM	18689	0.8576922040233242
K19	IGF1Ri 3uM	14757	0.645726453490984
L19	PI3Ki 1uM + mTORi 0.01uM	12587	0.528746372449484
M19	IGF1Ri 3uM	19233	0.8870180860908707
N19	PI3Ki 1uM + mTORi 0.01uM	16188	0.7228686175326369
C20	PI3Ki 2uM	9473	0.3608772607613589
D20	PI3Ki 0.16uM + AKTi 0.35uM + mTORi 0.00475uM	11630	0.47715653947403897
E20	PI3Ki 2uM	5650	0.1547874682168175
F20	PI3Ki 0.16uM + AKTi 0.35uM + mTORi 0.00475uM	8953	0.33284516760855704
G20	PI3Ki 2uM	5068	0.12341308703425848
H20	PI3Ki 0.16uM + AKTi 0.35uM + mTORi 0.00475uM	9936	0.3858366052416421
I20	PI3Ki 2uM	6375	0.19387067501639701
J20	PI3Ki 0.16uM + AKTi 0.35uM + mTORi 0.00475uM	10569	0.41996028786803363
K20	PI3Ki 1uM	16081	0.7171004752877334
L20	EGFRi 0.3uM + IGF1Ri 3uM	15581	0.6901465395638855
M20	PI3Ki 1uM	18147	0.8284741376986731
N20	EGFRi 0.3uM + IGF1Ri 3uM	18999	0.87440364417211
C21	AKTi 5uM	6997	0.2274013710568639
D21	PI3Ki 0.16uM + AKTi 0.35uM	13567	0.5815760864682259
E21	AKTi 5uM	6317	0.19074401847243064
F21	PI3Ki 0.16uM + AKTi 0.35uM	15829	0.7035156916829141
G21	AKTi 5uM	6523	0.201849039990656
H21	PI3Ki 0.16uM + AKTi 0.35uM	10863	0.4358092020736562
I21	AKTi 5uM	6629	0.20756327436411176
J21	PI3Ki 0.16uM + AKTi 0.35uM	13638	0.5854035453410124
K21	AKTi 1uM	11265	0.45748016639562994
L21	EGFRi 0.3uM + PI3Ki 1uM	13189	0.5611989110609968
M21	AKTi 1uM	12110	0.503032317768933
N21	EGFRi 0.3uM + PI3Ki 1uM	15233	0.6713866003000872
C22	mTORi 0.3uM	5768	0.16114859704764561
D22	AKTi 0.35uM + mTORi 0.00475uM	12465	0.5221696121328651
E22	mTORi 0.3uM	5716	0.15834538773236542
F22	AKTi 0.35uM + mTORi 0.00475uM	12499	0.5240024797620867
G22	mTORi 0.3uM	4706	0.10389843757019256
H22	AKTi 0.35uM + mTORi 0.00475uM	10652	0.42443464119819235
I22	mTORi 0.3uM	4923	0.11559644567434257
J22	AKTi 0.35uM + mTORi 0.00475uM	10025	0.39063440580048703
K22	mTORi 0.01uM	14303	0.6212522798537301
L22	EGFRi 0.3uM + AKTi 1uM	13565	0.5814682707253305
M22	mTORi 0.01uM	15636	0.6931114724935087
N22	EGFRi 0.3uM + AKTi 1uM	14765	0.6461577164625656
G23	PAO 10uM	2755	-0.001275819624262128
H23	PAO 10uM	2761	-9.523723955759527e-4
