## Supplementary material for "Identifying mutant-specific multi-drug combinations using Comparative Network Reconstruction": Table S6

treatment	estimate	estimate1	estimate2	statistic	p.value	parameter	conf.low	conf.high	method	alternative
GSK3i:3.0 + IGF1Ri:1.2 + PI3Ki:0.14	0.286135630504461	0.9303598104868821	0.6442241799824211	14.43014243996075	5.363853605820196e-10	13.753401068663464	0.2511662693602234	Inf	Welch Two Sample t-test	greater
GSK3i:3.0 + IGF1Ri:1.2 + mTORi:0.0035	0.2027261252692144	0.8543641063964517	0.6516379811272373	11.804290009894556	6.610512716316696e-9	13.82576340441063	0.17245053837476929	Inf	Welch Two Sample t-test	greater
GSK3i:3.0 + IGF1Ri:1.2 + MEKi:0.00034	0.22798406660934756	0.9845769027655947	0.7565928361562472	9.485608483177675	8.957197597479931e-8	13.998205200885959	0.1856510643543783	Inf	Welch Two Sample t-test	greater
EGFRi:0.015 + IGF1Ri:1.2 + PI3Ki:0.14	0.32450360540941725	0.9107197889032459	0.5862161834938286	9.184766818268157	1.6767939402759e-7	13.594838170012954	0.2621440998575183	Inf	Welch Two Sample t-test	greater
IGF1Ri:1.2 + MEKi:0.00034 + PI3Ki:0.14	0.23494820648742254	0.9320929785463227	0.6971447720589001	10.522814856299696	1.9850558751541886e-7	11.140639282813591	0.19489684922290393	Inf	Welch Two Sample t-test	greater
AKTi:0.044 + ERKi:0.00060 + IGF1Ri:1.2	0.2430239805562967	0.891067708035037	0.6480437274787403	9.637333970473732	2.103299840367198e-7	12.35323404149721	0.19818699668176867	Inf	Welch Two Sample t-test	greater
IGF1Ri:1.2 + MEKi:0.00034 + mTORi:0.0035	0.21917917819195953	0.9000927130557945	0.680913534863835	8.903118618704061	4.830468196597713e-7	12.407464485086884	0.17542212991022293	Inf	Welch Two Sample t-test	greater
AKTi:0.038 + EGFRi:0.0096 + IGF1Ri:1.2	0.1916613423272273	0.8605422844313334	0.6688809421041061	8.177368034813481	9.562015524759948e-7	12.838241079284836	0.15011413433613827	Inf	Welch Two Sample t-test	greater
AKTi:0.077 + IGF1Ri:1.2	0.21828561743064423	0.7892813233442668	0.5709957059136226	7.708964460233069	1.1584923304472568e-6	13.786180134619528	0.16835797020548782	Inf	Welch Two Sample t-test	greater
AKTi:0.054 + IGF1Ri:1.2 + PI3Ki:0.14	0.24827882639943943	0.795235060816377	0.5469562344169375	8.507847029983623	1.512204790028414e-6	11.294928702271154	0.19599566289166087	Inf	Welch Two Sample t-test	greater
ERKi:0.0013 + IGF1Ri:1.2 + mTORi:0.0035	0.2482776447800621	0.8866632480706471	0.638385603290585	7.860778891941461	1.8600903093393206e-6	12.36733803731546	0.1921242255415098	Inf	Welch Two Sample t-test	greater
ERKi:0.0016 + IGF1Ri:1.2	0.21924999103286713	0.9477393585354619	0.7284893675025947	7.991784021081509	1.8680221481424248e-6	12.031608674318717	0.17036465941269405	Inf	Welch Two Sample t-test	greater
ERKi:0.0011 + IGF1Ri:1.2 + PI3Ki:0.14	0.31366513542445973	0.9612797055151477	0.647614570090688	9.625275742012949	2.2470288983222247e-6	9.111181246884154	0.25401117501861753	Inf	Welch Two Sample t-test	greater
IGF1Ri:1.2 + RAFi:0.018 + mTORi:0.0035	0.22708519041944863	0.8060382064731814	0.5789530160537327	6.828219204430254	6.1028378399293815e-6	12.977322388074336	0.16818161937992818	Inf	Welch Two Sample t-test	greater
AKTi:0.065 + IGF1Ri:1.2 + mTORi:0.0035	0.20818934642742393	0.7276433282040229	0.519453981776599	6.910643923013718	1.0040266768239032e-5	11.523163988920288	0.15431060510935438	Inf	Welch Two Sample t-test	greater
EGFRi:0.018 + IGF1Ri:1.2 + mTORi:0.0035	0.22318650113142702	0.802478392915162	0.579291891783735	6.1410909878746445	1.3195015912851606e-5	13.899979670603043	0.15914240594591086	Inf	Welch Two Sample t-test	greater
IGF1Ri:1.2 + MEKi:0.00034 + RAFi:0.018	0.18125970858001794	0.9559058572474536	0.7746461486674356	5.737152248673736	2.605309667688813e-5	13.950168023959339	0.12559879007939032	Inf	Welch Two Sample t-test	greater
IGF1Ri:1.2 + PI3Ki:0.14 + RAFi:0.018	0.22490750690023065	0.8331923163647117	0.608284809464481	5.223373413947168	6.454154929429484e-5	13.99588387579607	0.1490676095337103	Inf	Welch Two Sample t-test	greater
EGFRi:0.022 + IGF1Ri:1.2	0.24476066804150665	0.9349906046010915	0.6902299365595849	4.857959181055776	1.4475947233961282e-4	13.356970580210673	0.1557169613187805	Inf	Welch Two Sample t-test	greater
IGF1Ri:1.2 + PI3Ki:0.14 + mTORi:0.0035	0.22623374741321833	0.7579429851816735	0.5317092377684551	4.359729252141524	6.321975207412343e-4	10.51136519637086	0.1326442171538542	Inf	Welch Two Sample t-test	greater
ERKi:0.0011 + PI3Ki:0.14	0.11323719891162132	1.0104341677266628	0.8971969688150415	2.9443014390320466	0.005639540113449473	13.148527542871673	0.04518626927176331	Inf	Welch Two Sample t-test	greater
EGFRi:0.015 + PI3Ki:0.14	0.10403223001626072	0.9600358608508079	0.8560036308345472	2.3659247949258453	0.01772625400081648	12.13431613590464	0.025735365495600508	Inf	Welch Two Sample t-test	greater
EGFRi:0.011 + PI3Ki:0.14 + mTORi:0.0035	0.09933995943572049	0.913169682973062	0.8138297235373415	2.2664194204788086	0.024016558335777247	9.55177881374141	0.019517589042672822	Inf	Welch Two Sample t-test	greater
AKTi:0.042 + ERKi:0.00023 + PI3Ki:0.14	0.042447810481610504	0.8979411159719244	0.8554933054903139	2.0632845762350547	0.029997416031283763	12.790907850366068	0.005968922009148829	Inf	Welch Two Sample t-test	greater
AKTi:0.054 + PI3Ki:0.14	0.05555425761375321	0.9224062635351064	0.8668520059213531	1.9869665933103622	0.033893611548337095	13.385630649146961	0.0061489999020107565	Inf	Welch Two Sample t-test	greater
PI3Ki:0.14 + RAFi:0.018 + mTORi:0.0035	0.05405657531473729	0.8415220359603569	0.7874654606456196	1.507384741800097	0.08256226659224647	9.237073579852638	-0.011489423152142124	Inf	Welch Two Sample t-test	greater
AKTi:0.043 + PI3Ki:0.14 + mTORi:0.0035	0.021907690611682407	0.826157846786216	0.8042501561745335	0.7807054164037532	0.22412880901004656	13.698397324222432	-0.02759415282151903	Inf	Welch Two Sample t-test	greater
GSK3i:3.0 + PI3Ki:0.14 + mTORi:0.0035	0.02075878203585102	0.8966273860827347	0.8758686040468837	0.7771770650980439	0.2275240286755531	9.998901806602332	-0.027653486428914312	Inf	Welch Two Sample t-test	greater
AKTi:0.038 + EGFRi:0.0038 + PI3Ki:0.14	-0.025202726212710802	0.8829404758697368	0.9081432020824476	-0.8058830170196475	0.7813090758909829	11.002287379282327	-0.08136513610447305	Inf	Welch Two Sample t-test	greater
ERKi:0.00086 + PI3Ki:0.14 + mTORi:0.0035	-0.07063577061978932	0.856703506453349	0.9273392770731383	-2.084788739698828	0.9695152734712476	11.098164099103549	-0.1314338302935881	Inf	Welch Two Sample t-test	greater
