## Supplementary material for "Identifying mutant-specific multi-drug combinations using Comparative Network Reconstruction": Table S7

combo	estimate	estimate1	estimate2	statistic	p.value	parameter	conf.low	conf.high	method	alternative	rank
EGFRi+IGF1Ri+PI3Ki	0.17286637362744428	0.32450360540941725	0.15163723178197297	4.814677190183443	1.6054265616777553e-4	13.239022874591367	0.10937037773382989	Inf	Welch Two Sample t-test	greater	1
ERKi+IGF1Ri+PI3Ki	0.1620279036424867	0.3136651354244597	0.15163723178197297	3.9790511017105934	6.872765668957934e-4	13.981707331580902	0.09030030664671906	Inf	Welch Two Sample t-test	greater	2
GSK3i+IGF1Ri+PI3Ki	0.13449839872248803	0.286135630504461	0.15163723178197297	4.315536624050595	7.827646960413926e-4	9.883755581344571	0.07794358500197701	Inf	Welch Two Sample t-test	greater	3
ERKi+IGF1Ri+mTORi	0.09664041299808912	0.2482776447800621	0.15163723178197297	2.9954523296600777	0.006157519324940103	10.880738512686035	0.038642730636819965	Inf	Welch Two Sample t-test	greater	5
AKTi+ERKi+IGF1Ri	0.09138674877432373	0.2430239805562967	0.15163723178197297	2.519342681956087	0.012595483595447024	13.383711395466264	0.027288378912860806	Inf	Welch Two Sample t-test	greater	6
AKTi+IGF1Ri+PI3Ki	0.09664159461746646	0.24827882639943943	0.15163723178197297	2.4537488953864415	0.013928033757436196	13.98718057868604	0.027267403777478053	Inf	Welch Two Sample t-test	greater	4
IGF1Ri+MEKi+PI3Ki	0.08331097470544957	0.23494820648742254	0.15163723178197297	2.14744233200391	0.02491246560494041	13.946664657935619	0.014961700089001054	Inf	Welch Two Sample t-test	greater	7
IGF1Ri+mTORi+RAFi	0.075447958637475665	0.22708519041944863	0.15163723178197297	2.1240777619246223	0.026656063446910436	13.070460544572327	0.012569728761284376	Inf	Welch Two Sample t-test	greater	9
GSK3i+IGF1Ri+MEKi	0.07634683482737459	0.22798406660934756	0.15163723178197297	2.0004677163412543	0.032711468104308604	13.868861017113046	0.009082387172446145	Inf	Welch Two Sample t-test	greater	8
IGF1Ri+PI3Ki+RAFi	0.07327027511825779	0.22490750690023076	0.15163723178197297	1.9134811336735755	0.03826336338108328	13.887592752228699	0.005788278783090453	Inf	Welch Two Sample t-test	greater	11
EGFRi+IGF1Ri+mTORi	0.0715492693494541	0.22318650113142707	0.15163723178197297	1.8046338279126677	0.04634344217605395	13.996101420804273	0.0017163028108800526	Inf	Welch Two Sample t-test	greater	12
IGF1Ri+MEKi+mTORi	0.06754194640998656	0.21917917819195953	0.15163723178197297	1.7048695211583842	0.055153075011763024	13.995337011558359	-0.002237654947569455	Inf	Welch Two Sample t-test	greater	13
IGF1Ri+mTORi+PI3Ki	0.07459651563124536	0.22623374741321833	0.15163723178197297	1.7051221066347666	0.055423690473350745	13.629019722527625	-0.0026066176155741063	Inf	Welch Two Sample t-test	greater	10
GSK3i+IGF1Ri+mTORi	0.05108889348724141	0.20272612526921438	0.15163723178197297	1.6810939079163254	0.06328240412589323	9.129359703614206	-0.004530161490165149	Inf	Welch Two Sample t-test	greater	15
AKTi+IGF1Ri+mTORi	0.05655211464545096	0.20818934642742393	0.15163723178197297	1.243004787910608	0.11765986876444903	13.308712830954244	-0.023876115940386654	Inf	Welch Two Sample t-test	greater	14
AKTi+EGFRi+IGF1Ri	0.04002411054525437	0.19166134232722734	0.15163723178197297	1.0903127974826181	0.14730519517568896	13.531920979478718	-0.02478992892327094	Inf	Welch Two Sample t-test	greater	16
IGF1Ri+MEKi+RAFi	0.029622476798045028	0.181259708580018	0.15163723178197297	0.7818538169768815	0.22374353286339937	13.82242780061017	-0.037169767099143554	Inf	Welch Two Sample t-test	greater	17
